# Multiple triggers converge to preferential effector coupling in the CB_2_R through a complex allosteric communication network

**DOI:** 10.1101/2024.02.27.582279

**Authors:** Adrian Morales-Pastor, Tamara Miljuš, Tomasz Stępniewski, Vicente Ledesma, Franziska M. Heydenreich, Tilman Flock, Bianca Plouffe, Christian Le Gouill, Jean Duchaine, Wolfgang Guba, Arne C. Rufer, Uwe Grether, Michel Bouvier, Dmitry B. Veprintsev, Jana Selent

## Abstract

G protein-coupled receptors are important therapeutic drug targets for a wide range of diseases. Their ability to preferentially engage specific signaling pathways over others can be exploited to design drugs that target only disease-associated pathways leading to an improved safety profile. However, the underlying molecular mechanisms for preferential pathway engagement are complex and remain largely elusive. To elucidate the multifaceted actions at the receptor level that lead to preferential coupling, we employ a combination of techniques. Our approach integrates systematic mutagenesis of the CB_2_R and comprehensive profiling of Gαi2 and β-arrestin1 engagements with computer simulations to track mutant-induced impacts on receptor dynamics. Most importantly, our research discloses multiple triggers on a complex allosteric communication network (ACN) that converge to preferential CB_2_R coupling by modulating evolutionary conserved motifs (e.g., CWxP, NPxxY, sodium binding site). Potent triggers for a preferential Gαi2 response exhibit high levels of connectivity and are located in proximity to connections with high information transmission. Our insights highlight the complexity of GPCR signaling and can guide the rational design of drug candidates tailored to evoke specific functional responses that can enhance the precision and efficacy of therapeutic interventions.
