## Supplementary Data 1 for "Multiple triggers converge to preferential effector coupling in the CB_2_R through a complex allosteric communication network"

### Sheet: Sheet1
			Emax correction factors		raw				normalised
mutant	position	%wt expression	Gi2	bArr1	Gi2 Emax	bArr1 Emax	Gi2 pEC50	bArr1 pEC50	Gi2 Emax	bArr1 Emax	Gi2 pEC50	bArr1 pEC50	simulated	coupling profile
M1A	1	104.278	0.856427	0.14823	0.706993	0.166359	9.62694	8.55664	0.825515	1.1223	0.0987059	0.385988	not simulated	Coup_Gi_bArr
E2A	2	116.723	0.868992	0.165921	0.534529	0.150525	9.25759	8.54887	0.615114	0.907206	0.46806	0.393758	not simulated	Coup_Gi_bArr
E3A	3	121.328	0.873066	0.172468	0.936383	0.142543	9.83526	9.30433	1.07252	0.826491	-0.109611	-0.361701	not simulated	Coup_Gi_bArr
C4A	4	84.0049	0.829286	0.119413	0.99776	0.126581	9.77267	8.96472	1.20315	1.06003	-0.0470193	-0.0220908	not simulated	Coup_Gi_bArr
W5A	5	119.051	0.871086	0.169231	0.874021	0.170615	9.84527	9.06255	1.00337	1.00818	-0.119622	-0.119924	not simulated	Coup_Gi_bArr
V6A	6	80.4243	0.823312	0.114323	1.14848	0.123095	9.88061	8.90331	1.39495	1.07673	-0.154962	0.0393154	not simulated	Coup_Gi_bArr
T7A	7	80.7369	0.823851	0.114767	0.998092	0.126379	9.84392	8.69509	1.2115	1.10118	-0.118271	0.247539	not simulated	Coup_Gi_bArr
E8A	8	94.7835	0.844949	0.134734	0.802715	0.121831	9.61452	8.68569	0.950015	0.904233	0.111126	0.25694	not simulated	Coup_Gi_bArr
I9A	9	122.712	0.874237	0.174435	0.861978	0.12375	9.70195	8.71526	0.985978	0.709431	0.0237033	0.227366	not simulated	Coup_Gi_bArr
A10V	10	102.327	0.854218	0.145457	0.917739	0.146615	9.8931	8.71154	1.07436	1.00796	-0.167448	0.231089	not simulated	Coup_Gi_bArr
N11A	11	58.5959	0.774539	0.083294	1.01344	0	9.6201	0	1.30844	0	0.105544	8.94263	not simulated	PrefCoup_Gi
G12A	12	86.9525	0.833894	0.123603	1.01666	0.166112	9.82539	8.44349	1.21917	1.34392	-0.0997374	0.499137	not simulated	Coup_Gi_bArr
S13A	13	68.3916	0.799533	0.0972184	0.993594	0.0796933	9.58428	9.34307	1.24272	0.819735	0.141364	-0.400445	not simulated	Coup_Gi_bArr
K14A	14	103.813	0.855907	0.14757	0.893784	0.188535	10.018	9.0222	1.04425	1.27759	-0.292334	-0.0795765	not simulated	Coup_Gi_bArr
D15A	15	99.6735	0.851095	0.141686	1.03366	0.161555	9.83178	8.82199	1.2145	1.14024	-0.106131	0.120638	not simulated	Coup_Gi_bArr
G16A	16	115.186	0.867569	0.163737	0.85288	0.188031	9.76464	8.67325	0.983068	1.14837	-0.0389928	0.269382	not simulated	Coup_Gi_bArr
L17A	17	95.1216	0.845391	0.135215	1.02063	0	9.70319	0	1.20729	0	0.0224632	8.94263	not simulated	PrefCoup_Gi
D18A	18	103.648	0.855722	0.147336	0.930613	0.13526	9.73845	8.87053	1.08752	0.918042	-0.0127969	0.0721011	not simulated	Coup_Gi_bArr
S19A	19	92.7284	0.842202	0.131813	1.01863	0.164872	9.64822	8.41835	1.20948	1.2508	0.077431	0.524279	not simulated	Coup_Gi_bArr
N20A	20	85.3359	0.8314	0.121305	1.26027	0.158899	9.87723	8.58379	1.51584	1.30991	-0.151583	0.35884	not simulated	Coup_Gi_bArr
P21A	21	77.5651	0.818213	0.110259	0.987603	0.176134	9.76065	8.42226	1.20702	1.59747	-0.034997	0.520368	not simulated	Coup_Gi_bArr
M22A	22	73.9038	0.811213	0.105054	1.32346	0.143245	9.89821	9.08284	1.63146	1.36354	-0.172558	-0.140212	not simulated	Coup_Gi_bArr
K23A	23	66.1308	0.794292	0.0940048	1.15264	0.183395	9.78744	8.80032	1.45115	1.95091	-0.0617922	0.142308	not simulated	Coup_Gi_bArr
D24A	24	106.411	0.858761	0.151262	0.833044	0.227902	9.78852	8.53194	0.970053	1.50666	-0.0628721	0.410686	not simulated	Coup_Gi_bArr
Y25A	25	118.793	0.870857	0.168863	1.47271	0.146159	9.63083	8.78324	1.69111	0.865543	0.0948136	0.159388	not simulated	Coup_Gi_bArr
M26A	26	120.633	0.872469	0.17148	1.33611	0.170971	9.80705	8.91721	1.53141	0.997033	-0.081404	0.0254143	not simulated	Coup_Gi_bArr
I27A	27	83.9637	0.82922	0.119354	1.5619	0.183207	9.26583	8.87441	1.88357	1.53499	0.459816	0.0682168	not simulated	Coup_Gi_bArr
L28A	28	69.5498	0.802112	0.0988649	1.45601	0.128381	9.29073	8.257	1.81522	1.29855	0.43492	0.685625	not simulated	Coup_Gi_bArr
S29A	29	84.8279	0.8306	0.120583	1.14396	0.175217	9.80637	8.73831	1.37727	1.45309	-0.0807257	0.204319	not simulated	Coup_Gi_bArr
G30A	30	91.1182	0.839975	0.129524	0.887873	0.173107	9.79347	8.86717	1.05702	1.33648	-0.0678251	0.0754566	not simulated	Coup_Gi_bArr
P31A	31	90.1398	0.83859	0.128133	0.948826	0.139757	9.57846	8.98202	1.13145	1.09072	0.147191	-0.0393875	not simulated	Coup_Gi_bArr
Q32A	32	109.149	0.861642	0.155155	1.23238	0.225605	9.85585	8.68294	1.43027	1.45406	-0.130197	0.259686	not simulated	Coup_Gi_bArr
K33A	33	101.781	0.853587	0.144681	0.892147	0.136794	9.8384	8.38686	1.04517	0.945484	-0.112751	0.555771	simulated	Coup_Gi_bArr
T34A	34	73.027	0.809452	0.103808	1.10556	0.146382	9.99378	8.4552	1.36581	1.41012	-0.268134	0.487424	not simulated	Coup_Gi_bArr
A35V	35	79.2786	0.821305	0.112694	0.918429	0.158341	9.79401	8.89267	1.11826	1.40505	-0.0683584	0.0499544	not simulated	Coup_Gi_bArr
V36A	36	57.5913	0.771601	0.0818658	0.759971	0.156906	9.70327	8.98	0.984927	1.91662	0.0223796	-0.0373686	not simulated	Coup_Gi_bArr
A37V	37	81.9634	0.825933	0.116511	1.06948	0.162032	9.63718	8.75357	1.29487	1.39071	0.0884731	0.189058	not simulated	Coup_Gi_bArr
V38A	38	79.7385	0.822116	0.113348	0.974216	0.152306	9.94523	8.97596	1.18501	1.34371	-0.219578	-0.0333285	not simulated	Coup_Gi_bArr
L39A	39	86.6019	0.83336	0.123104	1.31671	0.175992	9.57554	8.82031	1.58	1.42962	0.150107	0.122318	not simulated	Coup_Gi_bArr
C40A	40	89.9888	0.838374	0.127919	0.858912	0.226442	9.67129	8.85738	1.0245	1.7702	0.0543545	0.0852492	not simulated	Coup_Gi_bArr
T41A	41	88.6564	0.83644	0.126025	1.27311	0.0862626	9.83601	9.45877	1.52206	0.684489	-0.110357	-0.516139	not simulated	Coup_Gi_bArr
L42A	42	113.048	0.865533	0.160697	0.924756	0.203768	9.74393	8.68946	1.06842	1.26802	-0.0182831	0.25317	not simulated	Coup_Gi_bArr
L43A	43	17.3915	0.510536	0.024722	0	0	0	0	0	0	9.72565	8.94263	not simulated	NoCoup_Gi_bArr
G44A	44	92.669	0.842121	0.131729	0.966551	0.251938	10.2211	8.93455	1.14776	1.91256	-0.495482	0.00808036	not simulated	Coup_Gi_bArr
L45A	45	84.6134	0.83026	0.120278	0.784763	0.181715	9.85145	8.69204	0.945202	1.51079	-0.125802	0.250585	not simulated	Coup_Gi_bArr
L46A	46	72.5511	0.808481	0.103131	0.787336	0.120491	10.014	8.93008	0.973846	1.16832	-0.288316	0.0125441	not simulated	Coup_Gi_bArr
S47A	47	99.1542	0.850467	0.140947	0.952256	0.193348	9.57927	8.58458	1.11969	1.37177	0.146382	0.35805	simulated	Coup_Gi_bArr
A48V	48	55.1587	0.764146	0.078408	0.653213	0	9.71648	0	0.854827	0	0.00916569	8.94263	not simulated	PrefCoup_Gi
L49A	49	98.5215	0.849694	0.140048	1.02212	0.144632	9.53572	8.48159	1.20292	1.03273	0.189931	0.461035	simulated	Coup_Gi_bArr
E50A	50	44.7835	0.725687	0.0636596	0.520234	0	9.29055	0	0.716884	0	0.435103	8.94263	not simulated	PrefCoup_Gi
N51A	51	13.1305	0.441146	0.018665	0	0	0	0	0	0	9.72565	8.94263	not simulated	NoCoup_Gi_bArr
V52A	52	104.787	0.856991	0.148954	0.858778	0.256731	9.79589	8.79406	1.00208	1.72356	-0.070242	0.148566	simulated	Coup_Gi_bArr
A53V	53	98.4166	0.849565	0.139899	1.00755	0.140277	9.6101	8.67268	1.18596	1.0027	0.115546	0.269945	simulated	Coup_Gi_bArr
V54A	54	28.3471	0.628223	0.0402954	0.618916	0	9.54433	0	0.985184	0	0.181319	8.94263	not simulated	PrefCoup_Gi
L55A	55	29.7647	0.639366	0.0423104	0.4551	0	9.65225	0	0.711799	0	0.0733981	8.94263	not simulated	PrefCoup_Gi
Y56A	56	83.8033	0.828962	0.119126	0.643689	0.166774	9.50319	8.67162	0.7765	1.39997	0.222456	0.271009	not simulated	Coup_Gi_bArr
L57A	57	83.3248	0.828185	0.118446	1.11005	0.0968966	9.63853	8.63774	1.34034	0.818066	0.0871166	0.304884	not simulated	Coup_Gi_bArr
I58A	58	9.58044	0.365923	0.0136186	0	0	0	0	0	0	9.72565	8.94263	not simulated	NoCoup_Gi_bArr
L59A	59	76.2525	0.815767	0.108393	0.940096	0.167635	9.83925	8.61856	1.15241	1.54655	-0.113597	0.32407	not simulated	Coup_Gi_bArr
S60A	60	71.4263	0.806145	0.101532	1.06112	0.151037	9.75664	8.64899	1.31628	1.48758	-0.0309906	0.293634	not simulated	Coup_Gi_bArr
S61A	61	56.8134	0.769271	0.0807601	1.12502	0	9.7012	0	1.46245	0	0.0244456	8.94263	simulated	PrefCoup_Gi
H62A	62	90.6662	0.839339	0.128882	0.781038	0.184802	9.72481	8.73619	0.93054	1.43388	0.000837057	0.206433	not simulated	Coup_Gi_bArr
Q63A	63	91.2314	0.840134	0.129685	0.80498	0.154588	9.61529	8.79316	0.958156	1.19202	0.110357	0.149469	not simulated	Coup_Gi_bArr
L64A	64	10.7709	0.393341	0.0153108	0	0	0	0	0	0	9.72565	8.94263	not simulated	NoCoup_Gi_bArr
R65A	65	63.5714	0.788	0.0903666	0.939962	0	9.60003	0	1.19285	0	0.125617	8.94263	not simulated	PrefCoup_Gi
R66A	66	112.529	0.865028	0.15996	0.910286	0.195107	9.65469	8.83049	1.05232	1.21973	0.0709596	0.112136	not simulated	Coup_Gi_bArr
K67A	67	95.7312	0.846182	0.136082	1.12051	0.151449	9.16546	8.3769	1.3242	1.11293	0.560191	0.565727	not simulated	Coup_Gi_bArr
P68A	68	44.6587	0.725145	0.0634822	1.01359	0	9.67972	0	1.39777	0	0.0459301	8.94263	not simulated	PrefCoup_Gi
S69A	69	116.538	0.868822	0.165658	1.27557	0.217973	8.83864	8.42394	1.46816	1.31579	0.887006	0.518686	not simulated	Coup_Gi_bArr
Y70A	70	17.7417	0.515467	0.0252197	0	0	0	0	0	0	9.72565	8.94263	not simulated	NoCoup_Gi_bArr
L71A	71	22.3211	0.57174	0.0317293	0.515803	0	9.86627	0	0.902164	0	-0.140625	8.94263	not simulated	PrefCoup_Gi
F72A	72	41.2695	0.709523	0.0586645	0	0	0	0	0	0	9.72565	8.94263	not simulated	NoCoup_Gi_bArr
I73A	73	43.9983	0.722239	0.0625434	0	0	0	0	0	0	9.72565	8.94263	not simulated	NoCoup_Gi_bArr
G74A	74	132.11	0.881615	0.187794	0.840153	0.207317	9.64398	8.38699	0.95297	1.10396	0.081673	0.555638	not simulated	Coup_Gi_bArr
S75A	75	29.2457	0.635367	0.0415727	0	0	0	0	0	0	9.72565	8.94263	not simulated	NoCoup_Gi_bArr
L76A	76	103.309	0.855339	0.146854	0	0.113623	0	8.94819	0	0.773712	9.72565	-0.00556568	not simulated	PrefCoup_barr
A77V	77	95.9588	0.846475	0.136405	0.328452	0	8.91479	0	0.388023	0	0.810861	8.94263	simulated	PrefCoup_Gi
G78A	78	124.379	0.875618	0.176805	0.683991	0.262784	9.70107	8.76167	0.781152	1.4863	0.024582	0.180959	not simulated	Coup_Gi_bArr
A79V	79	20.4295	0.550193	0.0290404	0	0	0	0	0	0	9.72565	8.94263	not simulated	NoCoup_Gi_bArr
D80A	80	34.246	0.670486	0.0486805	0	0	0	0	0	0	9.72565	8.94263	not simulated	NoCoup_Gi_bArr
F81A	81	146.821	0.891457	0.208706	0.863705	0.0997158	9.40702	8.8892	0.968869	0.477782	0.318633	0.0534239	not simulated	Coup_Gi_bArr
L82A	82	68.9676	0.800825	0.0980373	0.871069	0	9.70661	0	1.08772	0	0.0190386	8.94263	not simulated	PrefCoup_Gi
A83V	83	72.1045	0.807561	0.102496	0	0	0	0	0	0	9.72565	8.94263	not simulated	NoCoup_Gi_bArr
S84A	84	56.7586	0.769105	0.0806821	0.68502	0	9.46157	0	0.890672	0	0.264075	8.94263	not simulated	PrefCoup_Gi
V85A	85	66.3171	0.794735	0.0942695	1.08602	0.0794156	9.5911	9.65644	1.36652	0.842431	0.134546	-0.713809	not simulated	Coup_Gi_bArr
V86A	86	69.3389	0.801648	0.0985651	0.875953	0	9.76022	0	1.09269	0	-0.0345754	8.94263	not simulated	PrefCoup_Gi
F87A	87	77.1572	0.817461	0.109679	1.11135	0.194199	7.87028	8.34249	1.35952	1.77062	1.85537	0.600138	not simulated	Coup_Gi_bArr
A88V	88	109.605	0.86211	0.155804	1.09581	0.226378	9.92114	8.74716	1.27108	1.45297	-0.195487	0.195467	not simulated	Coup_Gi_bArr
C89A	89	136.445	0.884712	0.193956	0.69437	0.101851	9.58778	8.54034	0.784854	0.525123	0.137873	0.402292	not simulated	Coup_Gi_bArr
S90A	90	138.763	0.886297	0.197252	0.677556	0.231404	9.452	8.48063	0.764479	1.17314	0.273651	0.461995	not simulated	Coup_Gi_bArr
F91A	91	105.445	0.857715	0.14989	1.77431	0.210636	8.90024	8.48834	2.06865	1.40527	0.825406	0.454285	simulated	Coup_Gi_bArr
V92A	92	112.883	0.865373	0.160463	1.61786	0.248946	9.81695	8.88968	1.86955	1.55142	-0.0913066	0.0529489	not simulated	Coup_Gi_bArr
N93A	93	35.9051	0.680654	0.0510391	0.93529	0	9.8328	0	1.37411	0	-0.107155	8.94263	not simulated	PrefCoup_Gi
F94A	94	101.327	0.853058	0.144036	1.61386	0.183168	9.23075	8.79092	1.89185	1.27169	0.494901	0.151703	not simulated	Coup_Gi_bArr
H95A	95	91.6509	0.840719	0.130282	1.54129	0.178755	8.40864	8.59467	1.8333	1.37206	1.31701	0.347954	not simulated	Coup_Gi_bArr
V96A	96	113.924	0.866376	0.161943	1.32657	0.222123	10.0348	8.78177	1.53117	1.37161	-0.309133	0.160857	not simulated	Coup_Gi_bArr
F97A	97	85.3903	0.831486	0.121382	1.33585	0.22396	9.86291	8.9355	1.60658	1.84508	-0.137258	0.00712949	not simulated	Coup_Gi_bArr
H98A	98	58.8261	0.775201	0.0836211	0.792884	0	9.73698	0	1.02281	0	-0.0113347	8.94263	not simulated	PrefCoup_Gi
G99A	99	109.734	0.862241	0.155986	0.894356	0.123219	9.73592	8.83438	1.03725	0.789935	-0.0102755	0.108249	not simulated	Coup_Gi_bArr
V100A	100	92.5403	0.841945	0.131546	1.21365	0.110166	9.92218	8.91352	1.44149	0.837472	-0.196531	0.0291061	not simulated	Coup_Gi_bArr
D101A	101	59.3858	0.776794	0.0844167	1.24398	0	9.53857	0	1.60143	0	0.187076	8.94263	not simulated	PrefCoup_Gi
S102A	102	117.412	0.869619	0.1669	1.18862	0.158703	9.82121	8.24263	1.36683	0.950883	-0.095563	0.700001	not simulated	Coup_Gi_bArr
K103A	103	79.2739	0.821297	0.112688	1.1657	0.124422	9.5966	9.37839	1.41934	1.10414	0.129043	-0.435764	not simulated	Coup_Gi_bArr
A104V	104	118.12	0.870257	0.167907	0.805598	0.176232	9.65462	8.51413	0.925701	1.04958	0.0710295	0.428497	not simulated	Coup_Gi_bArr
V105A	105	128.385	0.878805	0.182499	1.21247	0.18284	9.86101	8.175	1.37969	1.00187	-0.135364	0.767627	not simulated	Coup_Gi_bArr
F106A	106	109.459	0.86196	0.155596	1.57932	0.185653	9.49478	8.55294	1.83225	1.19317	0.23087	0.389692	not simulated	Coup_Gi_bArr
L107A	107	13.4346	0.446754	0.0190972	0	0	0	0	0	0	9.72565	8.94263	not simulated	NoCoup_Gi_bArr
L108A	108	86.4654	0.833151	0.12291	0.938069	0.181028	10.1515	8.18408	1.12593	1.47285	-0.425845	0.758547	not simulated	Coup_Gi_bArr
K109A	109	71.5073	0.806315	0.101647	1.11214	0	9.92347	0	1.37929	0	-0.197825	8.94263	simulated	PrefCoup_Gi
I110A	110	81.4063	0.824994	0.115719	1.24409	0.159791	9.95395	9.06752	1.508	1.38085	-0.228297	-0.124887	not simulated	Coup_Gi_bArr
G111A	111	35.82	0.680148	0.050918	0	0	0	0	0	0	9.72565	8.94263	not simulated	NoCoup_Gi_bArr
S112A	112	100.439	0.852011	0.142774	0.931325	0.111927	9.9524	8.70541	1.09309	0.783948	-0.226749	0.237213	simulated	Coup_Gi_bArr
V113A	113	38.3818	0.694685	0.0545596	0.508793	0	9.78212	0	0.732408	0	-0.0564728	8.94263	not simulated	PrefCoup_Gi
T114A	114	130.286	0.880257	0.185201	0.728898	0.20527	9.50949	8.86414	0.828052	1.10836	0.216157	0.0784862	not simulated	Coup_Gi_bArr
M115A	115	30.1659	0.642396	0.0428807	0.534742	0	9.62798	0	0.832417	0	0.0976656	8.94263	not simulated	PrefCoup_Gi
T116A	116	144.799	0.890211	0.205831	0.754378	0.21746	9.69686	9.34148	0.847416	1.0565	0.0287846	-0.398853	not simulated	Coup_Gi_bArr
F117A	117	73.7158	0.810838	0.104787	0.848551	0	9.50499	0	1.04651	0	0.220654	8.94263	simulated	PrefCoup_Gi
T118A	118	32.4075	0.658411	0.0460672	0	0	0	0	0	0	9.72565	8.94263	not simulated	NoCoup_Gi_bArr
A119V	119	105.594	0.857878	0.150102	1.47206	0.141282	9.99689	8.58054	1.71593	0.941238	-0.271241	0.362089	simulated	Coup_Gi_bArr
S120A	120	35.0301	0.675373	0.0497952	0	0	0	0	0	0	9.72565	8.94263	not simulated	NoCoup_Gi_bArr
V121A	121	104.177	0.856315	0.148088	1.08398	0.0697211	9.90997	9.1155	1.26586	0.47081	-0.184319	-0.172868	simulated	Coup_Gi_bArr
G122A	122	61.3176	0.782116	0.0871628	0.87142	0.118591	10.1264	8.8541	1.11418	1.36057	-0.400716	0.0885279	not simulated	Coup_Gi_bArr
S123A	123	30.9058	0.647851	0.0439326	0.583981	0	9.52954	0	0.901412	0	0.196107	8.94263	not simulated	PrefCoup_Gi
L124A	124	28.0701	0.625963	0.0399016	0.541688	0.123639	10.1662	7.74894	0.865368	3.09861	-0.440523	1.19368	not simulated	Coup_Gi_bArr
L125A	125	73.1094	0.809619	0.103925	1.02535	0	9.89432	0	1.26646	0	-0.168675	8.94263	simulated	PrefCoup_Gi
L126A	126	30.5014	0.644891	0.0433576	0.481989	0	9.9039	0	0.747396	0	-0.178252	8.94263	not simulated	PrefCoup_Gi
T127A	127	150.123	0.893427	0.213399	1.10268	0.227466	8.72018	8.2488	1.23422	1.06592	1.00547	0.693829	not simulated	Coup_Gi_bArr
A128V	128	136.025	0.884419	0.193359	0	0	0	0	0	0	9.72565	8.94263	not simulated	NoCoup_Gi_bArr
I129A	129	42.4178	0.715017	0.0602968	0.469827	0.0748746	9.87682	9.52746	0.657085	1.24177	-0.151174	-0.584833	not simulated	Coup_Gi_bArr
D130A	130	15.3445	0.479528	0.0218122	0	0.0763616	0	9.70279	0	3.50087	9.72565	-0.760161	not simulated	PrefCoup_barr
R131A	131	51.4406	0.751717	0.0731227	0.517175	0	9.3097	0	0.687992	0	0.415948	8.94263	not simulated	PrefCoup_Gi
Y132A	132	4.64295	0.219026	0.00659994	0	0	0	0	0	0	9.72565	8.94263	not simulated	NoCoup_Gi_bArr
L133A	133	11.7249	0.413635	0.0166669	0	0	0	0	0	0	9.72565	8.94263	not simulated	NoCoup_Gi_bArr
C134A	134	107.19	0.859594	0.15237	0.525995	0.179147	10.2333	9.0263	0.611911	1.17574	-0.507616	-0.083675	not simulated	Coup_Gi_bArr
L135A	135	13.5557	0.448957	0.0192694	0	0	0	0	0	0	9.72565	8.94263	not simulated	NoCoup_Gi_bArr
R136A	136	143.247	0.889233	0.203625	0.538771	0.215407	9.57994	8.82662	0.605883	1.05786	0.145707	0.116004	not simulated	Coup_Gi_bArr
Y137A	137	110.704	0.863222	0.157366	1.1136	0.108966	9.76577	9.16664	1.29005	0.692437	-0.0401203	-0.22401	not simulated	Coup_Gi_bArr
P138A	138	85.1229	0.831066	0.121002	0.590571	0.145445	10.1446	8.68628	0.710619	1.20201	-0.41897	0.256351	not simulated	Coup_Gi_bArr
P139A	139	127.599	0.878194	0.181382	0.568787	0.273668	9.9655	8.1543	0.647678	1.50879	-0.239852	0.788326	not simulated	Coup_Gi_bArr
S140A	140	84.8498	0.830635	0.120614	0.948768	0.156123	9.89018	8.54441	1.14222	1.2944	-0.164533	0.398221	not simulated	Coup_Gi_bArr
Y141A	141	77.4901	0.818075	0.110152	0.810819	0.10471	9.46268	9.37229	0.991129	0.950591	0.26297	-0.42966	not simulated	Coup_Gi_bArr
K142A	142	103.921	0.856028	0.147723	1.1882	0.203269	9.44059	8.69165	1.38804	1.37601	0.285061	0.250977	not simulated	Coup_Gi_bArr
A143V	143	112.309	0.864814	0.159647	0.645416	0.159076	9.80531	8.85909	0.746306	0.996421	-0.0796625	0.0835422	not simulated	Coup_Gi_bArr
L144A	144	81.3369	0.824876	0.11562	1.11724	0.116232	9.73293	9.21265	1.35444	1.00529	-0.00727767	-0.27002	not simulated	Coup_Gi_bArr
L145A	145	117.931	0.870087	0.167638	1.04201	0.0994443	9.51541		1.19759	0.593208	0.210235		not simulated	Coup_Gi_bArr
T146A	146	14.5663	0.466662	0.0207059	0	0	0	0	0	0	9.72565	8.94263	not simulated	NoCoup_Gi_bArr
R147A	147	39.7132	0.701716	0.0564523	0.633082	0.0820549	9.69697		0.90219	1.45353	0.0286811		not simulated	Coup_Gi_bArr
G148A	148	70.1385	0.803396	0.0997017	1.18883	0.112321	9.87035		1.47976	1.12657	-0.144703		not simulated	Coup_Gi_bArr
R149A	149	28.7428	0.631404	0.0408578	0.29621	0		0	0.46913	0		8.94263	not simulated	PrefCoup_Gi
A150V	150	44.2956	0.723555	0.062966	0.997351	0.111984	9.78017	9.32767	1.3784	1.77848	-0.0545258	-0.385041	not simulated	Coup_Gi_bArr
L151A	151	47.2364	0.735912	0.0671464	1.03312	0.107552	9.97817	9.75739	1.40386	1.60175	-0.252522	-0.814762	not simulated	Coup_Gi_bArr
V152A	152	106.021	0.858341	0.150709	0.950225	0.184973	9.86359	9.036	1.10705	1.22735	-0.137943	-0.0933756	simulated	Coup_Gi_bArr
T153A	153	155.89	0.896687	0.221597	0.667066	0.22468	9.69443	8.64651	0.743923	1.01391	0.0312199	0.296116	not simulated	Coup_Gi_bArr
L154A	154	33.0158	0.662506	0.0469319	0.699363	0	9.6908	0	1.05563	0	0.034846	8.94263	not simulated	PrefCoup_Gi
G155A	155	93.2186	0.842866	0.13251	0.80103	0.264186	9.78121	8.55144	0.950365	1.9937	-0.055564	0.39119	not simulated	Coup_Gi_bArr
I156A	156	73.4422	0.81029	0.104398	0.999417	0.192603	9.76442	8.55847	1.23341	1.8449	-0.0387749	0.384162	not simulated	Coup_Gi_bArr
M157A	157	23.6387	0.585544	0.0336024	0.486331	0	9.9031	0	0.830563	0	-0.177451	8.94263	not simulated	PrefCoup_Gi
W158A	158	39.6917	0.701605	0.0564216	0.49191	0	8.77356	0	0.701121	0	0.952086	8.94263	not simulated	PrefCoup_Gi
V159A	159	102.47	0.854383	0.145661	0.568709	0.192	9.52672	8.73303	0.665637	1.31812	0.198931	0.209599	simulated	Coup_Gi_bArr
L160A	160	90.7605	0.839472	0.129016	1.02234	0.142442	9.75859	9.11913	1.21783	1.10407	-0.0329442	-0.176505	not simulated	Coup_Gi_bArr
S161A	161	110.782	0.863301	0.157477	0.84287	0.162548	9.72499	8.5696	0.976334	1.0322	0.000656422	0.373025	not simulated	Coup_Gi_bArr
A162V	162	51.3432	0.751373	0.0729842	1.23283	0.0882875	9.99504	9.17644	1.64077	1.20968	-0.269393	-0.233814	not simulated	Coup_Gi_bArr
L163A	163	90.4191	0.838988	0.12853	0.98481	0.138824	9.88604	8.76196	1.17381	1.08009	-0.160389	0.180666	not simulated	Coup_Gi_bArr
V164A	164	25.2406	0.601149	0.0358794	0.549092	0	9.86367	0	0.913405	0	-0.138025	8.94263	not simulated	PrefCoup_Gi
S165A	165	106.302	0.858644	0.151108	0.562466	0.234629	9.78264	8.67905	0.655063	1.55272	-0.0569883	0.263579	simulated	Coup_Gi_bArr
Y166A	166	52.3915	0.755023	0.0744743	1.41473	0.10781	10.0273	8.51122	1.87375	1.44762	-0.301665	0.431412	not simulated	Coup_Gi_bArr
L167A	167	81.8506	0.825744	0.11635	0.866063	0.159631	9.668	8.71217	1.04883	1.37199	0.0576457	0.230454	not simulated	Coup_Gi_bArr
P168A	168	35.2669	0.67682	0.0501318	0	0.0696371	0	8.96985	0	1.38908	9.72565	-0.0272262	not simulated	PrefCoup_barr
L169A	169	119.556	0.87153	0.169948	0.945133	0.119832	9.84787	8.57371	1.08445	0.705111	-0.122222	0.368913	not simulated	Coup_Gi_bArr
M170A	170	61.9203	0.783723	0.0880196	0.88997	0.0864702	9.994	9.44325	1.13557	0.982397	-0.268354	-0.500624	not simulated	Coup_Gi_bArr
G171A	171	43.7096	0.720948	0.0621331	0.383226	0	9.75805	0	0.531558	0	-0.0324018	8.94263	not simulated	PrefCoup_Gi
W172A	172	23.9484	0.588658	0.0340426	0.594753	0.0627044	9.83694		1.01035	1.84194	-0.111293		not simulated	Coup_Gi_bArr
T173A	173	25.465	0.603239	0.0361984	0.476334	0	9.51771	0	0.789627	0	0.207936	8.94263	not simulated	PrefCoup_Gi
C174A	174	22.5547	0.574256	0.0320615	0	0.0856982	0	9.37224	0	2.67293	9.72565	-0.429613	not simulated	PrefCoup_barr
C175A	175	65.9086	0.793761	0.0936889	0.681327	0.135243	9.62502	8.67664	0.858352	1.44353	0.100625	0.265988	not simulated	Coup_Gi_bArr
P176A	176	77.7037	0.818468	0.110456	1.04332	0	9.81194	0	1.27472	0	-0.0862885	8.94263	simulated	PrefCoup_Gi
R177A	177	115.626	0.867979	0.164362	0.822157	0.123367	9.86279	9.45801	0.947208	0.750585	-0.137143	-0.515378	not simulated	Coup_Gi_bArr
P178A	178	98.0921	0.849165	0.139438	0.798611	0.139997	9.82413	9.06919	0.940466	1.00401	-0.0984835	-0.12656	simulated	Coup_Gi_bArr
C179A	179	18.6186	0.527384	0.0264663	0	0	0	0	0	0	9.72565	8.94263	not simulated	NoCoup_Gi_bArr
S180A	180	24.0466	0.589635	0.0341822	0.718319	0	9.86201	0	1.21824	0	-0.136361	8.94263	not simulated	PrefCoup_Gi
E181A	181	70.2891	0.803722	0.0999158	1.05339	0.107344	9.88759	9.03363	1.31063	1.07434	-0.16194	-0.0909994	not simulated	Coup_Gi_bArr
L182A	182	23.6399	0.585556	0.033604	0	0	0	0	0	0	9.72565	8.94263	not simulated	NoCoup_Gi_bArr
F183A	183	26.0282	0.608389	0.0369991	0	0	0	0	0	0	9.72565	8.94263	not simulated	NoCoup_Gi_bArr
P184A	184	44.6172	0.724965	0.0634233	0.724761	0	9.25153	0	0.999719	0	0.474114	8.94263	not simulated	PrefCoup_Gi
L185A	185	105.098	0.857335	0.149397	1.11323	0.147352	9.94104	8.81619	1.29848	0.986312	-0.215389	0.126443	simulated	Coup_Gi_bArr
I186A	186	27.5265	0.621444	0.0391288	0.248858	0	9.08787	0	0.400452	0	0.637778	8.94263	not simulated	PrefCoup_Gi
P187A	187	75.8893	0.815078	0.107876	0.95144	0.124263	9.80065		1.1673	1.1519	-0.0750006		not simulated	Coup_Gi_bArr
N188A	188	67.1509	0.796692	0.0954548	1.25601	0.123585	10.007	9.1268	1.57653	1.2947	-0.28132	-0.184174	not simulated	Coup_Gi_bArr
D189A	189	56.0821	0.767035	0.0797206	1.03982	0.0894949	10.0038	9.07637	1.35563	1.12261	-0.278117	-0.133739	not simulated	Coup_Gi_bArr
Y190A	190	49.1638	0.74341	0.0698862	0.90507	0	9.969	0	1.21746	0	-0.243348	8.94263	not simulated	PrefCoup_Gi
L191A	191	29.5812	0.637962	0.0420495	1.47312	0	9.72963	0	2.30911	0	-0.00398561	8.94263	not simulated	PrefCoup_Gi
L192A	192	107.855	0.860296	0.153315	0.704851	0.23017	9.76902	8.55348	0.819312	1.50129	-0.0433673	0.389144	not simulated	Coup_Gi_bArr
S193A	193	106.801	0.859179	0.151817	0.761372	0.176011	9.59157	8.83354	0.886162	1.15936	0.134081	0.10909	not simulated	Coup_Gi_bArr
W194A	194	14.8126	0.470804	0.0210561	0	0	0	0	0	0	9.72565	8.94263	not simulated	NoCoup_Gi_bArr
L195A	195	9.83423	0.371977	0.0139793	0	0	0	0	0	0	9.72565	8.94263	not simulated	NoCoup_Gi_bArr
L196A	196	76.5424	0.816314	0.108805	1.02012	0.0683333	9.66936	8.24503	1.24966	0.628036	0.0562916	0.697596	not simulated	Coup_Gi_bArr
F197A	197	34.1574	0.669924	0.0485546	0.993189	0	9.98754	0	1.48254	0	-0.261891	8.94263	not simulated	PrefCoup_Gi
I198A	198	22.0114	0.568358	0.0312891	0	0	0	0	0	0	9.72565	8.94263	not simulated	NoCoup_Gi_bArr
A199V	199	72.1374	0.807629	0.102543	0.769591	0	9.70377	0	0.952902	0	0.0218759	8.94263	simulated	PrefCoup_Gi
F200A	200	86.4051	0.833059	0.122825	0.799424	0.123915	9.71722	9.10717	0.959625	1.00888	0.00842629	-0.164541	not simulated	Coup_Gi_bArr
L201A	201	51.9219	0.753402	0.0738069	0.921612	0.114236	9.97799	8.01329	1.22327	1.54777	-0.252347	0.929339	not simulated	Coup_Gi_bArr
F202A	202	53.7172	0.759484	0.0763588	0.717366	0	9.6994	0	0.944544	0	0.0262487	8.94263	not simulated	PrefCoup_Gi
S203A	203	94.1175	0.84407	0.133788	0.803045	0.192032	9.63697	8.46121	0.951397	1.43535	0.0886761	0.481416	simulated	Coup_Gi_bArr
G204A	204	7.96149	0.324329	0.0113172	0	0	0	0	0	0	9.72565	8.94263	not simulated	NoCoup_Gi_bArr
I205A	205	105.463	0.857734	0.149915	0.668646	0	8.91601	0	0.77955	0	0.809639	8.94263	simulated	PrefCoup_Gi
I206A	206	92.6852	0.842143	0.131752	1.19898	0.142646	9.72042	8.93978	1.42373	1.08269	0.00522928	0.00284335	not simulated	Coup_Gi_bArr
Y207A	207	87.0522	0.834046	0.123745	1.06917	0.0862822	9.73123	9.64821	1.2819	0.697261	-0.00558339	-0.705585	not simulated	Coup_Gi_bArr
T208A	208	79.7699	0.822172	0.113393	0.777949	0.100154	10.2894	9.33824	0.946212	0.88325	-0.563737	-0.395613	not simulated	Coup_Gi_bArr
Y209A	209	24.931	0.598227	0.0354393	0	0	0	0	0	0	9.72565	8.94263	not simulated	NoCoup_Gi_bArr
G210A	210	91.7513	0.840859	0.130424	0.826307	0.185073	9.68689	8.73411	0.982694	1.41901	0.0387573	0.208523	not simulated	Coup_Gi_bArr
H211A	211	85.4378	0.83156	0.12145	0.472314	0.232226	10.0907	9.05105	0.567986	1.91212	-0.365015	-0.108417	not simulated	Coup_Gi_bArr
V212A	212	44.966	0.726476	0.063919	0.920853	0.105338	9.95685		1.26756	1.648	-0.231205		not simulated	Coup_Gi_bArr
L213A	213	52.8488	0.756582	0.0751245	0.489606	0	9.14035	0	0.647129	0	0.585295	8.94263	not simulated	PrefCoup_Gi
W214A	214	78.4984	0.819911	0.111585	1.10478	0.11186	9.64673	9.5111	1.34744	1.00246	0.0789229	-0.568476	not simulated	Coup_Gi_bArr
K215A	215	115.519	0.86788	0.16421	0.915073	0.169224	9.13456	8.59453	1.05438	1.03053	0.591088	0.348095	not simulated	Coup_Gi_bArr
A216V	216	35.101	0.675808	0.049896	0.463272	0	9.49309	0	0.685509	0	0.232555	8.94263	not simulated	PrefCoup_Gi
H217A	217	102.684	0.854628	0.145965	0.769363	0	9.47168	0	0.900231	0	0.253973	8.94263	simulated	PrefCoup_Gi
Q218A	218	51.5712	0.752176	0.0733083	1.13502	0.130933	9.99664	8.98853	1.50899	1.78606	-0.270991	-0.0459057	not simulated	Coup_Gi_bArr
H219A	219	89.5181	0.837696	0.12725	0.577805	0.168334	8.99028	8.72133	0.689754	1.32286	0.735371	0.221294	not simulated	Coup_Gi_bArr
V220A	220	94.9396	0.845154	0.134956	1.05194	0.269464	9.77939	8.67597	1.24468	1.99668	-0.0537403	0.266658	not simulated	Coup_Gi_bArr
A221V	221	71.6687	0.806654	0.101877	0.8169	0.146901	9.98526	8.50249	1.0127	1.44195	-0.259607	0.440136	not simulated	Coup_Gi_bArr
S222A	222	117.738	0.869914	0.167364	0.946333	0.232415	9.89111	8.73023	1.08785	1.38868	-0.16546	0.212403	not simulated	Coup_Gi_bArr
L223A	223	92.2188	0.841504	0.131089	0.974131	0.156267	9.13717	9.59172	1.15761	1.19207	0.588475	-0.649088	not simulated	Coup_Gi_bArr
S224A	224	83.4075	0.828319	0.118564	0.802584	0.165095	9.9988	9.21091	0.96893	1.39246	-0.273156	-0.268286	not simulated	Coup_Gi_bArr
G225A	225	109.589	0.862093	0.15578	0.745637	0.1938	9.90388	8.4444	0.864915	1.24406	-0.178233	0.498229	not simulated	Coup_Gi_bArr
H226A	226	95.5453	0.845942	0.135817	1.1127	0.232844	9.43365	8.78677	1.31534	1.71439	0.292001	0.155862	not simulated	Coup_Gi_bArr
Q227A	227	84.9938	0.830862	0.120818	0.770176	0.208827	9.79267	8.59993	0.92696	1.72844	-0.0670185	0.342694	not simulated	Coup_Gi_bArr
D228A	228	59.7522	0.777824	0.0849375	0.974605	0.199765	10.0012	8.61505	1.25299	2.35191	-0.275595	0.327576	not simulated	Coup_Gi_bArr
R229A	229	80.6946	0.823778	0.114707	0.92441	0.152032	9.58936	9.07186	1.12216	1.32539	0.136289	-0.129231	not simulated	Coup_Gi_bArr
Q230A	230	77.51	0.818112	0.11018	0.869155	0.189632	9.89177	8.81861	1.06239	1.72111	-0.166121	0.124014	not simulated	Coup_Gi_bArr
V231A	231	87.9449	0.835387	0.125013	0.93602	0.136909	9.53758	9.02549	1.12046	1.09516	0.188071	-0.082859	not simulated	Coup_Gi_bArr
P232A	232	107.994	0.860443	0.153514	0.906604	0.15095	9.8939	8.79301	1.05365	0.983301	-0.168252	0.149617	not simulated	Coup_Gi_bArr
G233A	233	51.0924	0.750483	0.0726277	0.781375	0.162523	9.62342	9.02586	1.04116	2.23775	0.10223	-0.0832353	not simulated	Coup_Gi_bArr
M234A	234	70.4408	0.804049	0.100131	0.849876	0.0883864	9.52177	8.16659	1.057	0.882704	0.203874	0.776041	not simulated	Coup_Gi_bArr
A235V	235	78.3537	0.81965	0.11138	0.894731	0.145709	9.7864	8.54565	1.0916	1.30822	-0.0607506	0.396978	not simulated	Coup_Gi_bArr
R236A	236	81.8589	0.825758	0.116362	1.09425	0.178721	9.62417	8.58157	1.32514	1.5359	0.101483	0.361058	not simulated	Coup_Gi_bArr
M237A	237	55.8117	0.766196	0.0793361	0.714629	0.164859	9.74612	8.69018	0.932697	2.07798	-0.020473	0.252444	not simulated	Coup_Gi_bArr
R238A	238	83.9998	0.829278	0.119405	1.29152	0.19451	9.01211	8.38713	1.5574	1.62899	0.713535	0.555494	not simulated	Coup_Gi_bArr
L239A	239	80.6256	0.823659	0.114609	0.921808	0.159601	9.48648	9.11072	1.11916	1.39257	0.239172	-0.168097	not simulated	Coup_Gi_bArr
D240A	240	103.255	0.855278	0.146776	0.751831	0.168042	9.95234	9.21376	0.879049	1.14488	-0.226688	-0.271136	not simulated	Coup_Gi_bArr
V241A	241	42.5313	0.715549	0.0604581	0.866885	0	9.84502	0	1.2115	0	-0.119376	8.94263	not simulated	PrefCoup_Gi
R242A	242	115.592	0.867948	0.164313	1.09643	0.208756	9.60753	8.44832	1.26325	1.27048	0.118121	0.494311	not simulated	Coup_Gi_bArr
L243A	243	54.597	0.762352	0.0776095	0	0	0	0	0	0	9.72565	8.94263	not simulated	NoCoup_Gi_bArr
A244V	244	70.1523	0.803426	0.0997213	0.998246	0.160126	9.56352	8.52677	1.24249	1.60573	0.162129	0.415859	not simulated	Coup_Gi_bArr
K245A	245	19.8031	0.542562	0.02815	0	0	0	0	0	0	9.72565	8.94263	not simulated	NoCoup_Gi_bArr
T246A	246	34.5207	0.672215	0.0490711	0.537006	0	9.97366	0	0.79886	0	-0.24801	8.94263	not simulated	PrefCoup_Gi
L247A	247	32.0995	0.656298	0.0456293	0.766292	0.0882813	9.79155	8.76911	1.1676	1.93475	-0.0659002	0.173514	not simulated	Coup_Gi_bArr
G248A	248	92.9274	0.842472	0.132096	0.974861	0.221071	9.98054	8.80266	1.15714	1.67356	-0.254892	0.139964	not simulated	Coup_Gi_bArr
L249A	249	44.2479	0.723345	0.0628983	0.832831	0	9.64574	0	1.15136	0	0.0799038	8.94263	not simulated	PrefCoup_Gi
V250A	250	19.1199	0.53393	0.0271788	0.477324	0	9.53941	0	0.893982	0	0.186234	8.94263	not simulated	PrefCoup_Gi
L251A	251	95.7523	0.846209	0.136112	1.10853	0.117217	8.85781	9.57948	1.31	0.861183	0.867839	-0.636855	simulated	Coup_Gi_bArr
A252V	252	69.7088	0.802461	0.0990908	1.05713	0.207514	9.52428	8.34574	1.31736	2.09418	0.201373	0.596886	not simulated	Coup_Gi_bArr
V253A	253	55.0132	0.763684	0.0782012	0.889737	0.174913	9.4045	9.56039	1.16506	2.2367	0.321145	-0.617765	not simulated	Coup_Gi_bArr
L254A	254	85.988	0.832416	0.122232	0.880907	0.18258	8.99041	8.5372	1.05825	1.49372	0.735236	0.405432	not simulated	Coup_Gi_bArr
L255A	255	62.2447	0.784577	0.0884807	0.97839	0.211013	9.73679	8.01378	1.24703	2.38485	-0.0111457	0.928847	not simulated	Coup_Gi_bArr
I256A	256	70.5997	0.80439	0.100357	0.97159	0.155555	9.80535	8.63939	1.20786	1.55002	-0.0797018	0.303234	not simulated	Coup_Gi_bArr
C257A	257	40.2316	0.704364	0.0571891	0.495967	0	9.28718	0	0.704134	0	0.438468	8.94263	not simulated	PrefCoup_Gi
W258A	258	33.7984	0.667628	0.0480444	0	0	0	0	0	0	9.72565	8.94263	not simulated	NoCoup_Gi_bArr
F259A	259	73.3378	0.81008	0.10425	0.83074	0.182795	9.56344	8.54106	1.0255	1.75344	0.162205	0.401566	not simulated	Coup_Gi_bArr
P260A	260	27.9	0.624561	0.0396598	0	0	0	0	0	0	9.72565	8.94263	not simulated	NoCoup_Gi_bArr
V261A	261	38.6739	0.696257	0.0549749	0.997926	0.137774	9.595	9.60653	1.43327	2.50612	0.130649	-0.663897	not simulated	Coup_Gi_bArr
L262A	262	24.8208	0.597177	0.0352827	0	0	0	0	0	0	9.72565	8.94263	not simulated	NoCoup_Gi_bArr
A263V	263	56.4964	0.768307	0.0803095	1.0354	0.181363	9.64134	8.82822	1.34764	2.25831	0.0843123	0.114407	not simulated	Coup_Gi_bArr
L264A	264	17.4574	0.511472	0.0248157	0	0	0	0	0	0	9.72565	8.94263	not simulated	NoCoup_Gi_bArr
M265A	265	73.9283	0.811262	0.105089	1.20617	0.124295	9.50834	8.88266	1.48679	1.18276	0.217313	0.0599693	not simulated	Coup_Gi_bArr
A266V	266	110.84	0.863358	0.157558	0.795436	0.180876	9.58847	8.40826	0.921327	1.14799	0.13718	0.534371	not simulated	Coup_Gi_bArr
H267A	267	125.756	0.876733	0.178762	0.637002	0.314374	9.73262	8.28306	0.726564	1.75862	-0.00696841	0.659571	not simulated	Coup_Gi_bArr
S268A	268	25.0579	0.59943	0.0356197	0.515991	0	9.831	0	0.860802	0	-0.105348	8.94263	not simulated	PrefCoup_Gi
L269A	269	20.4561	0.550512	0.0290783	0	0	0	0	0	0	9.72565	8.94263	not simulated	NoCoup_Gi_bArr
A270V	270	112.937	0.865425	0.16054	0.699929	0.168102	9.81777	8.77599	0.808769	1.0471	-0.0921176	0.166641	not simulated	Coup_Gi_bArr
T271A	271	90.4241	0.838995	0.128538	0.867298	0.209919	9.63798	8.42247	1.03373	1.63313	0.0876683	0.52016	not simulated	Coup_Gi_bArr
T272A	272	73.2292	0.809861	0.104095	1.07878	0.162393	9.78884	8.85372	1.33206	1.56005	-0.0631875	0.0889044	not simulated	Coup_Gi_bArr
L273A	273	112.806	0.865298	0.160353	0.838781	0.231026	9.74979	8.49073	0.969355	1.44073	-0.0241387	0.451901	not simulated	Coup_Gi_bArr
S274A	274	33.3667	0.664822	0.0474307	0.556107	0	9.33121	0	0.836475	0	0.394439	8.94263	not simulated	PrefCoup_Gi
D275A	275	89.406	0.837534	0.12709	0.867383	0.177113	9.82689	8.74259	1.03564	1.3936	-0.101246	0.200038	not simulated	Coup_Gi_bArr
Q276A	276	68.7094	0.800248	0.0976703	0.968945	0.122424	10.0038	9.17432	1.21081	1.25344	-0.278183	-0.231691	not simulated	Coup_Gi_bArr
V277A	277	107.14	0.85954	0.152299	1.01406	0.238196	9.65346	8.6798	1.17977	1.56401	0.0721891	0.262828	not simulated	Coup_Gi_bArr
K278A	278	23.3749	0.582853	0.0332273	0	0	0	0	0	0	9.72565	8.94263	not simulated	NoCoup_Gi_bArr
K279A	279	63.2336	0.787139	0.0898865	0.878865	0	9.63058	0	1.11653	0	0.0950666	8.94263	not simulated	PrefCoup_Gi
A280V	280	92.3564	0.841693	0.131284	0.859795	0.20975	9.65263	8.55483	1.02151	1.59768	0.0730222	0.3878	not simulated	Coup_Gi_bArr
F281A	281	43.4449	0.719754	0.0617569	0.556787	0	9.67284	0	0.77358	0	0.0528044	8.94263	not simulated	PrefCoup_Gi
A282V	282	95.1095	0.845376	0.135198	0.898859	0.197109	9.81262	8.84213	1.06327	1.45793	-0.0869718	0.100493	simulated	Coup_Gi_bArr
F283A	283	82.1629	0.826267	0.116794	1.36562	0.18926	9.84203	9.17052	1.65276	1.62045	-0.116381	-0.22789	not simulated	Coup_Gi_bArr
C284A	284	85.5729	0.831771	0.121642	0.874285	0.196885	10.0975	9.00103	1.05111	1.61856	-0.371866	-0.0584011	not simulated	Coup_Gi_bArr
S285A	285	76.7404	0.816685	0.109086	0.851791	0	8.43687	0	1.04299	0	1.28878	8.94263	simulated	PrefCoup_Gi
M286A	286	79.22	0.821201	0.112611	1.56488	0.166041	9.70604	9.10893	1.90559	1.47447	0.0196109	-0.166307	not simulated	Coup_Gi_bArr
L287A	287	51.1582	0.750717	0.0727213	1.04639	0.100127	9.43215	9.57843	1.39385	1.37687	0.293503	-0.635804	not simulated	Coup_Gi_bArr
C288A	288	85.4145	0.831523	0.121416	1.23236	0.253905	9.96898	8.30019	1.48205	2.09119	-0.243336	0.642436	not simulated	Coup_Gi_bArr
L289A	289	72.5676	0.808515	0.103155	1.45226	0.128999	9.47237	8.99181	1.79621	1.25054	0.253278	-0.0491797	not simulated	Coup_Gi_bArr
I290A	290	74.4858	0.812364	0.105881	0.954025	0.098456	9.60901	9.20327	1.17438	0.929871	0.116639	-0.260637	not simulated	Coup_Gi_bArr
N291A	291	101.885	0.853708	0.144829	0.39614	0	8.73024	0	0.464023	0	0.995405	8.94263	simulated	PrefCoup_Gi
S292A	292	78.8725	0.820583	0.112117	0.811089	0	9.3331	0	0.98843	0	0.392546	8.94263	simulated	PrefCoup_Gi
M293A	293	101.216	0.852928	0.143878	0.652244	0.106651	9.4638	9.02062	0.764711	0.741261	0.261848	-0.0779906	simulated	Coup_Gi_bArr
V294A	294	66.5414	0.795265	0.0945884	0.815981	0.0911632	9.72488	8.37536	1.02605	0.963788	0.000773102	0.567264	not simulated	Coup_Gi_bArr
N295A	295	77.9295	0.81888	0.110777	0	0	0	0	0	0	9.72565	8.94263	not simulated	NoCoup_Gi_bArr
P296A	296	16.7018	0.500517	0.0237416	0	0	0	0	0	0	9.72565	8.94263	not simulated	NoCoup_Gi_bArr
V297A	297	95.2795	0.845597	0.13544	0.744901	0	9.57268	0	0.880917	0	0.152968	8.94263	simulated	PrefCoup_Gi
Y299A	299	11.8964	0.417139	0.0169107	0	0	0	0	0	0	9.72565	8.94263	not simulated	NoCoup_Gi_bArr
A300V	300	116.801	0.869063	0.166032	0.406981	0.136216	8.70121	8.33335	0.468299	0.82042	1.02444	0.609282	not simulated	Coup_Gi_bArr
L301A	301	64.3028	0.789839	0.0914062	1.03979	0.0884707	9.88601	9.1157	1.31646	0.967885	-0.160363	-0.173068	not simulated	Coup_Gi_bArr
R302A	302	85.1668	0.831135	0.121064	1.08423	0	9.80956	0	1.30452	0	-0.083914	8.94263	simulated	PrefCoup_Gi
S303A	303	70.7786	0.804773	0.100612	0.888511	0.106316	9.69895	9.34539	1.10405	1.0567	0.026703	-0.402761	not simulated	Coup_Gi_bArr
G304A	304	110.246	0.862761	0.156714	0.929463	0.127909	9.71522	9.08282	1.07731	0.816195	0.0104254	-0.140188	not simulated	Coup_Gi_bArr
E305A	305	39.3268	0.69971	0.055903	0.685104	0	9.79921	0	0.979126	0	-0.0735631	8.94263	not simulated	PrefCoup_Gi
I306A	306	8.29145	0.33325	0.0117863	0	0	0	0	0	0	9.72565	8.94263	not simulated	NoCoup_Gi_bArr
R307A	307	39.4463	0.700334	0.0560729	0.483182	0	9.64795	0	0.68993	0	0.0776939	8.94263	not simulated	PrefCoup_Gi
S308A	308	88.8787	0.836766	0.126341	0.817648	0.187325	9.78071	8.75634	0.977153	1.48269	-0.0550647	0.186288	not simulated	Coup_Gi_bArr
S309A	309	85.6684	0.83192	0.121777	0.834647	0.138763	9.8518	9.02753	1.00328	1.13948	-0.126152	-0.0849063	not simulated	Coup_Gi_bArr
A310V	310	26.7379	0.614685	0.0380078	0.626208	0	10.0313	0	1.01875	0	-0.305617	8.94263	not simulated	PrefCoup_Gi
H311A	311	107.563	0.859989	0.152901	0.848899	0.161368	9.78985	8.77901	0.987104	1.05537	-0.0642056	0.163614	not simulated	Coup_Gi_bArr
H312A	312	111.81	0.864324	0.158938	0.849368	0.148547	9.72004	8.72286	0.982697	0.934621	0.00560774	0.219769	not simulated	Coup_Gi_bArr
C313A	313	103.117	0.855121	0.14658	0.947398	0.105379	9.73052	8.72651	1.10791	0.718919	-0.00487204	0.216116	simulated	Coup_Gi_bArr
L314A	314	52.8089	0.756446	0.0750678	0	0	0	0	0	0	9.72565	8.94263	not simulated	NoCoup_Gi_bArr
A315V	315	74.6614	0.812708	0.106131	1.04427	0.124067	9.75876	8.54634	1.28492	1.169	-0.0331092	0.39629	not simulated	Coup_Gi_bArr
H316A	316	69.9339	0.802952	0.0994109	0.976115	0.153021	10.0132	8.77121	1.21566	1.53928	-0.287555	0.17142	not simulated	Coup_Gi_bArr
W317A	317	34.9202	0.674697	0.049639	0.920874	0	9.78167	0	1.36487	0	-0.0560197	8.94263	not simulated	PrefCoup_Gi
K318A	318	83.9827	0.829251	0.119381	0.987528	0.0943403	9.8631	9.29688	1.19087	0.790245	-0.137452	-0.354252	not simulated	Coup_Gi_bArr
K319A	319	102.33	0.854222	0.145462	0.889772	0.121712	9.77395	8.70614	1.04162	0.836729	-0.048303	0.236492	simulated	Coup_Gi_bArr
C320A	320	128.995	0.879275	0.183366	0.920001	0.141242	10.014	8.69252	1.04632	0.770273	-0.28832	0.250108	not simulated	Coup_Gi_bArr
V321A	321	91.5731	0.840611	0.130171	0.859738	0.114762	9.7016	8.76972	1.02275	0.881624	0.0240501	0.172903	not simulated	Coup_Gi_bArr
R322A	322	81.952	0.825914	0.116495	0.880746	0.138859	9.77098	8.86109	1.06639	1.19198	-0.0453334	0.0815335	not simulated	Coup_Gi_bArr
G323A	323	72.4727	0.80832	0.10302	0.932304	0.125876	9.89244	8.63017	1.15338	1.22186	-0.166787	0.31246	not simulated	Coup_Gi_bArr
L324A	324	76.4637	0.816166	0.108693	0.931123	0.152153	9.72389	9.19415	1.14085	1.39984	0.00175678	-0.251523	not simulated	Coup_Gi_bArr
G325A	325	79.9599	0.822504	0.113663	0.966224	0.119642	9.87733	8.79089	1.17473	1.05261	-0.151681	0.15174	not simulated	Coup_Gi_bArr
S326A	326	102.037	0.853884	0.145045	0.877158	0.116339	9.69741	8.8337	1.02726	0.802089	0.0282366	0.108933	not simulated	Coup_Gi_bArr
E327A	327	110.029	0.862541	0.156406	0.818625	0.164369	9.82348	8.74757	0.949086	1.05091	-0.0978268	0.195058	not simulated	Coup_Gi_bArr
A328V	328	121.91	0.873561	0.173294	0.840111	0.1379	9.72902	8.65158	0.961709	0.795753	-0.00337059	0.291049	not simulated	Coup_Gi_bArr
K329A	329	110.75	0.863268	0.15743	0.870725	0.136999	9.90233	8.91146	1.00864	0.870218	-0.176684	0.0311671	not simulated	Coup_Gi_bArr
E330A	330	105.419	0.857686	0.149853	0.884764	0.150539	9.8235	8.79668	1.03157	1.00458	-0.0978519	0.145952	not simulated	Coup_Gi_bArr
E331A	331	77.1625	0.81747	0.109686	0.966571	0.162354	9.79922	8.49921	1.18239	1.48016	-0.0735709	0.443422	not simulated	Coup_Gi_bArr
A332V	332	85.7379	0.832028	0.121876	0.973389	0.141844	9.69745	9.07948	1.1699	1.16384	0.0281983	-0.136848	not simulated	Coup_Gi_bArr
P333A	333	83.229	0.828028	0.11831	1.00967	0.0906761	9.92452	8.98309	1.21937	0.76643	-0.198876	-0.0404636	not simulated	Coup_Gi_bArr
R334A	334	109.461	0.861962	0.155599	0.910969	0.149336	9.78435	8.84978	1.05685	0.959753	-0.0587058	0.0928455	not simulated	Coup_Gi_bArr
S335A	335	114.857	0.86726	0.163268	0.821477	0.141899	9.73157	9.07592	0.94721	0.869113	-0.00592293	-0.133288	not simulated	Coup_Gi_bArr
S336A	336	133.815	0.882854	0.190218	0.917642	0.162527	9.75879	9.16832	1.0394	0.854425	-0.0331443	-0.225687	not simulated	Coup_Gi_bArr
V337A	337	137.026	0.885114	0.194782	0.954684	0	9.68688	0	1.0786	0	0.0387708	8.94263	not simulated	PrefCoup_Gi
T338A	338	132.329	0.881775	0.188105	0.781826	0.145153	9.73622	8.73741	0.88665	0.771661	-0.0105684	0.205223	not simulated	Coup_Gi_bArr
E339A	339	96.7485	0.847483	0.137528	0.939567	0.152384	9.85049	8.64242	1.10866	1.10802	-0.124844	0.300208	not simulated	Coup_Gi_bArr
T340A	340	82.41	0.826679	0.117146	0.956731	0.130307	9.78738	8.36315	1.15732	1.11235	-0.0617354	0.579475	not simulated	Coup_Gi_bArr
E341A	341	84.2918	0.829747	0.119821	0.962502	0.109681	9.80737	8.71267	1.16	0.915381	-0.0817167	0.229956	not simulated	Coup_Gi_bArr
A342V	342	115.442	0.867808	0.1641	0.94441	0.152663	9.70137	9.03289	1.08827	0.930307	0.0242756	-0.0902575	not simulated	Coup_Gi_bArr
D343A	343	115.151	0.867536	0.163687	0.866699	0.134754	9.84986	8.61613	0.999035	0.823243	-0.124207	0.326496	not simulated	Coup_Gi_bArr
G344A	344	133.962	0.88296	0.190427	0.911314	0.156931	9.84606	8.59898	1.03211	0.824104	-0.120411	0.343644	not simulated	Coup_Gi_bArr
K345A	345	122.818	0.874326	0.174585	0.918755	0.132959	9.54989	8.23517	1.05082	0.76157	0.175757	0.70746	not simulated	Coup_Gi_bArr
I346A	346	102.613	0.854547	0.145864	0.909601	0.167511	9.86268	8.44623	1.06443	1.14841	-0.137035	0.496398	not simulated	Coup_Gi_bArr
T347A	347	87.0314	0.834014	0.123715	0.931206	0.150229	9.84463	8.29357	1.11654	1.21432	-0.118986	0.649061	not simulated	Coup_Gi_bArr
P348A	348	82.4019	0.826665	0.117134	0.940614	0.135783	9.82278	8.33465	1.13784	1.15921	-0.0971366	0.607978	not simulated	Coup_Gi_bArr
W349A	349	95.165	0.845448	0.135277	0.929869	0.0894375	9.7853	8.4719	1.09985	0.661144	-0.0596548	0.470726	not simulated	Coup_Gi_bArr
P350A	350	119.43	0.87142	0.169769	0.912537	0.133929	9.75508	8.42344	1.04718	0.788893	-0.0294315	0.519187	not simulated	Coup_Gi_bArr
D351A	351	105.325	0.857583	0.14972	0.927397	0.119677	9.82478	8.38325	1.08141	0.799344	-0.0991297	0.559381	not simulated	Coup_Gi_bArr
S352A	352	121.502	0.873214	0.172714	0.971299	0.125871	9.66	8.30349	1.11233	0.728781	0.0656505	0.639135	not simulated	Coup_Gi_bArr
R353A	353	115.206	0.867587	0.163764	0.836747	0.156297	9.7151	8.51886	0.964453	0.954401	0.0105506	0.42377	not simulated	Coup_Gi_bArr
D354A	354	108.812	0.861294	0.154676	0.934675	0.172079	9.78345	8.67765	1.0852	1.11251	-0.057797	0.26498	not simulated	Coup_Gi_bArr
L355A	355	99.9471	0.851424	0.142075	0.911064	0.162656	9.75367	8.36338	1.07005	1.14487	-0.028017	0.579248	not simulated	Coup_Gi_bArr
D356A	356	94.8376	0.84502	0.134811	0.897987	0.13159	9.91555	8.81199	1.06268	0.976102	-0.1899	0.130637	not simulated	Coup_Gi_bArr
L357A	357	97.6557	0.848623	0.138817	0.991043	0.10381	9.96576	8.93558	1.16783	0.747814	-0.240117	0.00704858	not simulated	Coup_Gi_bArr
S358A	358	98.1891	0.849285	0.139576	0.940875	0.120427	9.82745	8.4744	1.10784	0.862811	-0.101797	0.468228	not simulated	Coup_Gi_bArr
D359A	359	91.0575	0.83989	0.129438	0.972659	0.0963607	9.66643	9.20778	1.15808	0.744454	0.0592137	-0.265148	not simulated	Coup_Gi_bArr
C360A	360	123.213	0.874655	0.175147	0.92069	0.116525	9.68671	8.84331	1.05263	0.6653	0.0389426	0.0993212	not simulated	Coup_Gi_bArr
wt	wt	100	0.851487	0.14215	0.851487	0.14215	9.72565	8.94263	1	1	0	0	simulated	Coup_Gi_bArr
